# Thermogenic adipocytes alleviate hepatic steatosis and insulin resistance via macrophage cytokine secretion in obese mice

**DOI:** 10.1101/2025.08.01.667482

**Authors:** Hui Wang, Mark Kelly, Najihah Aziz, Emmanouela Tsagkaraki, Sarah M. Nicoloro, Lawrence M. Lifshitz, Adilson Guilherme, Leslie A. Rowland, Batuhan Yenilmez, Kaltinaitis B. Santos, Naideline Raymond, Tiffany DeSouza, Muhammad Sajid, Hanna Choi, Lauren A. Tauer, Jason K. Kim, Silvia Corvera, Michael P. Czech

## Abstract

The *Nrip1* gene encodes the protein Rip140, which suppresses nuclear receptors that regulate energy metabolism. Here we show adipocyte-selective deficiency of Nrip1 (AdNrip1KO) in mice causes a striking expansion of alternatively activated, M2-like macrophages within subcutaneous inguinal adipose tissue (iWAT) in addition to the appearance of thermogenic adipocytes expressing uncoupling protein 1 (UCP1). AdNrip1KO mice are less cold sensitive but showed no differences in whole body energy expenditure or food intake compared to control mice at 22 °C. Strikingly, AdNrip1KO mice on HFD display markedly attenuated hepatic steatosis and insulin resistance compared to control mice on HFD. Secreted factors that might mediate this crosstalk from adipose tissue to liver were searched for by iWAT RNAseq. Unexpectedly, upregulation of genes associated with cytokines and cytokine receptor signaling were the most highly correlated with adipocyte-selective Nrip1 loss in obese mice. Furthermore, the top upregulated genes that encode secreted proteins in AdNrip1KO iWAT are most highly expressed in macrophages, not adipocytes. This list included the IL-1b antagonist IL-1rn, known to attenuate hepatic steatosis and insulin resistance. Indeed, the IL-1rn protein in AdNrip1KO mice was found to circulate at levels we previously reported strongly attenuates hepatic steatosis and glucose tolerance in obese mice. Taken together, these results suggest a paradigm for metabolic crosstalk from thermogenic adipose tissue to liver that is mediated by IL-1rn and potentially other factors secreted from M2-like macrophages within beige adipose tissues.

**Graphic Abstract:** 

**Highlights:**

- Adipocyte Nrip1 deficiency (AdNrip1KO) strongly promotes adipose browning
- Mouse AdNrip1KO polarizes adipose tissue macrophages towards M2-like
- AdNrip1KO reduces the hepatic fat and insulin resistance of obese mice
- AdNrip1KO adipose tissue macrophages secrete IL-1rn, known to mitigate hepatic fat and insulin resistance
