## Supplemental Table 2 for "Thermogenic adipocytes alleviate hepatic steatosis and insulin resistance via macrophage cytokine secretion in obese mice"

### Sheet: UP-regualted
common upregulated genes predicted to encode secreted proteins
Gene ID	Gene Name	snRNA mouse WAT expression	Fold Change	Average WT	Average AdNrip1KO	padj	pvalue	iWAT_WT1	iWAT_WT2	iWAT_WT3	iWAT_WT4	iWAT_WT5	iWAT_AdNrip1KO1	iWAT_AdNrip1KO2	iWAT_AdNrip1KO3	iWAT_AdNrip1KO4	iWAT_AdNrip1KO5
Spp1	Secreted Phosphoprotein 1 (Osteopontin)	macrophage	22.2012	230.58	5113.11	1.86e-184	1.26e-187	217.647	215.679	228.922	192.884	297.768	4092.53	5621.61	4503.28	5909.11	5439.02
Mmp12	Matrix metalloproteinase-12 (MMP12)	macrophage	14.835	2681.24	39779.6	7.11e-72	7.43e-74	2066.04	2862.97	3420.13	2621.61	2435.43	51750.9	51456.8	37235.5	30169.4	28285.3
IL1rn	interleukin 1 receptor antagonist	macrophage	11.5834	441.323	5109.77	5.82e-56	1.1e-57	335.584	455.709	390.135	406.663	618.521	3096.41	6078.89	4726.73	5770.06	5876.76
Gdf3	growth differentiation factor 3	macrophage	11.1704	31.8119	355.84	1.67e-23	1.17e-24	12.8658	39.4252	40.3032	25.7178	40.7472	447.602	291.069	219.148	310.099	511.28
Gdf15	growth differentiation factor 15	macrophage	11.0213	17.8286	200.383	1.88e-50	4.25e-52	18.2266	20.8722	18.5395	16.8773	14.6272	187.406	238.786	144.38	231.344	200		200.383
Cemip	cell migration inducing hyaluronidase 1	ubiquitiously, very low expression	10.8868	12.7243	137.06	4.73e-09	8.64e-10	20.3709	10.4361	8.06065	8.03683	16.7168	46.3036	291.069	190.788	81.2164	75.9209
Timp1	Tissue inhibitor of metalloproteinase 1	Mesothelium and ASPC	10.5937	91.1011	961.682	2.23e-67	2.9e-69	94.3496	92.7652	95.1157	66.7057	106.569	625.693	1148.67	1063.94	1013.97	956.129
Kng2	kininogen 2	Endothelia, adipocytes, ASPC	10.13	42.5672	432.06	3.02e-75	2.7e-77	49.3191	42.9039	47.5578	38.5768	34.4784	518.838	313.699	434.859	451.612	441.291
Col27a1	collagen type XXVII alpha 1 chain	ASPC and Mesothelium	10.0965	188.325	1895.05	2.57e-113	7.43e-116	211.214	195.966	160.407	156.718	217.318	1975.62	1872.83	1635.45	2361.43	1629.93
Trem2	Triggering receptor expressed on myeloid cells 2	Mesothelium and macropahge	8.0406	498.636	4008.9	1.05e-108	3.56e-111	354.883	585.58	542.482	456.492	553.743	3945.31	4018	3498.64	4183.88	4398.67
Ccl3	C-C Motif Chemokine Ligand 3	macrophage	7.99162	19.924	157.783	2.83e-37	1.04e-38	23.5874	19.7126	20.9577	14.4663	20.896	141.285	212.254	124.614	163.663	147.097
F7	Coagulation Factor VII	macrophage	7.91334	155.327	1229.8	1.97e-86	1.26e-88	125.442	169.296	191.843	130.197	159.854	968.815	1274.3	1216.92	1244.09	1444.87
Ceacam16	carcinoembryonic antigen-related cell adhesion molecule 16	macrophage	7.29914	5.87737	42.3703	1.09e-16	1.12e-17	4.28862	5.79782	4.03032	4.8221	10.448	43.9291	38.2369	34.3762	44.2999	51.0094
Plxdc1	plexin domain containing 1	Mesothelium and macropahge	6.95958	74.9102	516.986	2.52e-54	5.13e-56	79.3394	81.1695	61.2609	51.4357	101.345	438.104	516.589	478.689	584.512	567.035
Col8a1	Collagen alpha-1(VIII) chain	Mesothelium, epithelial and ASPC	6.43825	324.825	2090.16	1.36e-24	9.02e-26	330.223	316.561	290.989	341.565	344.784	1167.09	3093.29	2872.13	1458.2	1860.06
S100a4	S100 calcium binding protein A4 gene	monocytes	6.0671	1171.07	7100.09	8.7e-67	1.18e-68	1439.9	1132.89	1056.75	841.456	1384.36	6998.97	8218.6	6126.7	6868.94	7287.22
Qpct	glutaminyl-peptide cyclotransferase	ASPC and macrophage	6.04192	553.932	3341.05	3.38e-97	1.52e-99	592.901	604.133	561.021	396.216	615.386	3128.46	3642.65	3105.03	3224.05	3605.06
Lgals3	galectin 3	macrophage monocytes	6.00809	7195.95	43232.9	4.9e-82	3.5e-84	5611.65	7773.72	7648.75	6220.5	8725.11	38863	45516	37230.3	45558.7	48996.3
Plaur	Plasminogen Activator, Urokinase Receptor	macrophage	5.83236	204.03	1187.35	9.48e-106	3.55e-108	196.204	208.722	218.444	178.418	218.363	1099.41	1431.93	1249.58	1130.88	1024.93
Frem1	FRAS1 related extracellular matrix 1	ASPC	5.76436	53.7296	310.227	1.39e-39	4.59e-41	36.4532	70.7334	54.8124	65.902	40.7472	279.009	345.693	317.98	260.877	347.576
Lipn	lipase, family member N	macrophage	5.53591	14.2405	78.406	0.000672856	0.000237659	2.14431	8.11695	7.25458	5.62578	48.0607	93.7946	92.8611	64.4554	59.0665	81.8523
Ccl9	Chemokine (C-C motif) ligand 9	macrophage	5.3627	3381	18128.8	2.2e-76	1.86e-78	2810.12	3841.64	3723.21	2677.87	3852.17	15477.3	20026	17271.5	18100.2	19769.1
Ctsk	Cathepsin K	macrophage and ASPC	5.12651	2898.77	14858.6	5.23e-47	1.31e-48	2125.01	3334.91	2921.18	2337.91	3774.86	15046.3	17089.6	12279.2	15378.2	14499.7
Tnfrsf11b	tumor necrosis factor receptor superfamily, member 11b (osteoprotegerin)	Mesothelium and ASPC	5.06041	27.5038	138.446	3.66e-08	7.33e-09	41.814	16.2339	22.5698	19.2884	37.6128	48.6782	192.745	174.459	130.438	145.911
Nxph3	Neurexophilin 3	Mesothelium and others	5.03956	25.1556	126.146	1.5e-17	1.47e-18	15.0102	23.1913	18.5395	24.1105	44.9263	132.975	133.439	118.598	103.366	142.352
Msr1	macrophage scavenger receptor 1	macrophage	5.02564	425.305	2132.41	9.06e-119	2.17e-121	426.717	481.219	448.172	339.958	430.457	1962.56	2409.71	2047.1	2158.39	2084.27
Havcr2	hepatitis A virus cellular receptor	macrophage	4.69478	67.3116	313.8	2.45e-18	2.29e-19	95.4217	69.5739	45.9457	40.9878	84.6287	249.327	313.699	271.572	365.474	368.928
Cd44	CD44 antigen	ubiquitiously	4.61823	1909.16	8813.7	7.65e-79	6.02e-81	1764.77	1979.38	1903.12	1541.46	2357.07	7503.57	9418.77	8510.69	9339.89	9295.57
Mamdc2	MAM Domain Containing 2	Mesothelium and macropahge	4.419	268.837	1186.62	1.03e-24	6.73e-26	254.101	336.274	311.141	175.203	267.468	1605.19	1342.19	978.863	1012.74	994.09
Milr1	mast cell immunoglobulin like receptor 1	mainly macrophage	4.40418	116.018	511.027	1.85e-32	8.45e-34	108.288	102.042	130.583	90.8161	148.361	483.22	565.751	379.857	509.448	616.858
Cpn2	cytochrome P450, family 11, subfamily b, polypeptide 2	adipcoytes, very low expression	4.3842	31.8137	141.136	1.87e-28	1.03e-29	38.5975	23.1913	38.6911	34.5584	24.0304	168.593	140.462	134.067	142.744	119.813
Ereg	epiregulin	ASPC, but low expression	4.27923	22.309	95.1604	0.0377246	0.0195023	3.21646	4.63826	4.83639	4.8221	94.0319	34.4309	132.659	119.457	83.6775	105.578
F10	coagulation factor X	macrophage	4.19628	83.235	351.096	1.21e-31	5.71e-33	71.8343	86.9673	120.104	78.7609	58.5087	378.74	373.786	350.637	326.096	326.223
Ctss	Cathepsin S	macrophage	3.94488	5072.03	20006.8	4.81e-59	8.19e-61	5459.41	5212.24	5600.54	3700.96	5386.98	20423.5	20700.2	16756.7	20165.1	21988.6
Ifi30	Interferon Gamma Inducible Protein 30	macrophage	3.90305	764.119	2980.02	4.54e-36	1.75e-37	996.031	730.526	746.416	515.964	831.66	2753.29	3127.62	2634.08	3215.43	3169.7
Sdc1	Syndecan 1	ubiquitiously	3.87426	919.043	3559.67	1.44e-13	1.82e-14	672.241	781.547	752.865	675.093	1713.47	2743.79	3865.05	3453.09	3713.81	4022.62
Crlf1	cytokine receptor-like factor 1	ASPC and adipocytes	3.86867	20.1371	77.7143	1.76e-07	3.79e-08	27.876	5.79782	21.7638	12.8589	32.3888	77.1727	95.9825	79.0653	63.9887	72.3622
Mmp13	matrix metallopeptidase 13	macrophage	3.62604	45.3464	164.46	2.1e-18	1.96e-19	42.8862	55.6591	54.0064	41.7915	32.3888	150.784	174.017	162.428	212.885	122.185
Afp	alpha fetoprotein	macrophage	3.48544	9.0292	30.8053	0.000119474	3.76e-05	17.1545	5.79782	4.03032	5.62578	12.5376	27.3073	40.578	26.6416	38.1471	21.3528
Pla2g7	Phospholipase A2 Group VII	macrophage	3.44253	750.159	2582.45	4.49e-23	3.23e-24	712.982	750.238	884.253	643.75	759.569	3577.25	3085.49	2139.06	2045.18	2065.29
Mmp19	Matrix metalloproteinase	ubiquitiously	3.4351	2325.75	7987.05	1.39e-63	2.1e-65	2145.38	2561.48	2442.38	2140.21	2339.3	8048.52	10017.3	7175.17	7449.76	7244.52
Cd9	CD9 Molecule	ubiquitiously	3.36782	1788.09	6020.77	7.32e-31	3.6e-32	1423.82	1728.91	1754.8	1483.6	2549.31	5937.55	6735.94	5597.31	5835.28	5997.75
Ccl6	C-C motif chemokine ligand 6	macrophage	3.3536	3713.13	12450.9	2.44e-36	9.28e-38	3439.47	4101.38	4343.88	2579.02	4101.88	10911	13224.5	11840.9	12687	13591
Creg2	cellular repressor of E1A-stimulated genes 2	macrophage	3.22251	45.8101	145.892	2.63e-10	4.26e-11	73.9786	49.8613	29.8244	27.3252	48.0607	137.724	161.532	139.224	141.513	149.469
Creg1	Cellular Repressor Of E1A Stimulated Genes 1	Mesothelium and macropahge	3.13386	1882.92	5900.87	1.11e-29	5.78e-31	1685.43	1970.1	2026.45	1760.07	1972.58	7877.56	6642.3	4819.54	5335.67	4829.28
Enpp1	ectonucleotide pyrophosphatase/phosphodiesterase 1	ubiquitiously	2.87904	94.456	271.301	1.48e-24	9.84e-26	119.009	76.5313	91.8914	80.3683	104.48	243.391	289.508	248.368	260.877	314.36
Tnfsf13	tumor necrosis factor (ligand) superfamily, member 13	ubiquitiously	2.81143	154.053	431.811	9.35e-27	5.56e-28	150.102	193.647	162.825	120.552	143.137	433.355	462.745	360.95	473.762	428.242
Postn	periostin, osteoblast specific factor	mainly ASPC	2.80676	11197.9	31427.4	1.3e-37	4.71e-39	12019.9	12792.3	11679.9	9188.5	10309	31496	36737.1	28112	26784.2	34007.8
Lrp8	low density lipoprotein receptor-related protein 8, apolipoprotein e receptor	macrophage	2.70267	81.9459	220.315	1.51e-06	3.66e-07	111.504	83.4887	51.5882	48.221	114.928	282.571	262.196	170.162	195.658	190.989
Lyz2	lysozyme 2	macrophage	2.6726	12955.5	34623.7	6.87e-20	5.89e-21	15273.9	13517	13679.7	8697.45	13609.5	39937.5	37142.9	27244.9	32186.3	36606.9
Psap	prosaposin(Psap)	ubiquitiously,more macropahge	2.64201	57753.5	152585	1.75e-95	8.39e-98	54289.6	62652.4	60537.9	53035	58252.8	150910	157999	134912	159114	159989
Vash2	vasohibin 2	ubiquitiously	2.6199	50.3614	132.355	1.78e-08	3.42e-09	50.3912	37.1061	39.4972	71.5278	53.2847	153.158	171.676	101.41	116.902	118.626
Btbd17	BTB domain containing 17	macrophage	2.60863	9.96128	25.8727	0.00653284	0.00278774	11.7937	15.0743	11.2849	6.42946	5.22399	35.6182	27.3121	13.7505	13.5361	39.1467
BC028528		macrophage	2.52134	84.5477	212.537	3.76e-16	3.99e-17	96.4939	80.01	76.5762	68.313	101.345	260.013	206.792	185.632	225.191	185.057
Inhba	inhibin beta-A	Mesothelium	2.37297	7.86322	18.4801	0.0197286	0.00944833	4.28862	6.95739	7.25458	7.23314	13.5824	8.31091	27.3121	17.1881	12.3055	27.2841
Cd63	CD63 antigen	ubiquitiously	2.24787	4504.24	10126.6	1.91e-70	2.14e-72	4099.92	4524.62	4799.31	4390.52	4706.82	9669.15	10650.2	9062.43	10592.6	10658.6
Cd48	CD48 antigen	macrophage	2.20003	473.53	1040.77	5.12e-08	1.04e-08	657.23	475.422	453.815	269.234	511.951	1053.11	1076.1	867.999	994.286	1212.36
Txn1	thioredoxin 1	ubiquitiously	2.18389	2007.73	4384.92	2.07e-40	6.58e-42	1963.11	1893.57	2145.74	1855.7	2180.5	4781.15	4849.85	3804.59	4386.92	4102.1
Mgp	matrix Gla protein	Mesothelium, epithelial and ASPC	2.13196	617.505	1315.55	4.58e-18	4.34e-19	572.53	696.898	598.1	530.431	689.567	1038.86	1214.22	1345.83	1486.51	1492.32
Ltbp2	latent transforming growth factor beta binding protein 3	adipocytes, Epithelial and mesothelium	2.11344	609.992	1287.9	3.68e-20	3.09e-21	702.261	555.431	615.028	606.78	570.46	1035.3	1522.45	1412.86	1193.64	1275.23
Ctsl	cathepsin L	ubiquitiously	2.10837	25942.8	54697.8	6.05e-23	4.38e-24	22688.9	27376.2	27724.6	25248.5	26675.8	45458.3	56197.4	47156.4	65181.1	59495.9
