## Supplemental Table 3 for "Thermogenic adipocytes alleviate hepatic steatosis and insulin resistance via macrophage cytokine secretion in obese mice"

### Sheet: Sheet1
common downregulated genes predicted to encode secreted proteins
Gene ID	Gene Name	snRNA mouse WAT expression	Fold Change	Average WT	Average AdNrip1KO	padj	pvalue	iWAT_WT1	iWAT_WT2	iWAT_WT3	iWAT_WT4	iWAT_WT5	iWAT_AdNrip1KO1	iWAT_AdNrip1KO2	iWAT_AdNrip1KO3	iWAT_AdNrip1KO4	iWAT_AdNrip1KO5
Calca	calcitonin/calcitonin-related polypeptide, alpha	Epithelial	0.0854134	22.3978	2.154	1.99e-08	0.0047437	18.227	18.553	21.7638	27.3252	26.12	5.93637	0	0	2.4611	2.37253
Igfals	Insulin Like Growth Factor Binding Protein Acid Labile Subunit	adipocytes	0.116055	1534.65	178.05	1.02e-62	0.026261	1516	1739.35	1588.75	1414.48	1414.66	170.967	128	249.227	209.194	132.862
Rbp4	RBP4 retinol binding protein 4	adipocytes	0.130325	4017.51	523.67	5.36e-249	1.21e-47	4366.9	3998.18	4273.76	3965.37	3483.36	554.457	478.4	578.38	526.676	480.437
Bpifb6	BPI fold containing family B, member 6	adipocytes	0.145964	270.606	39.1902	1.88e-12	3.87e-09	329.15	307.285	255.523	284.504	176.571	30.8691	25.75	85.9405	33.2249	20.1665
Retn	resistin	adipocytes	0.148098	14778.6	2189.75	1.47e-123	0.0067551	16172	13997.1	15922.2	15532.8	12269.1	2693.92	2031	1909.6	2267.91	2046.31
Nog	noggin	adipocytes, but very low expression	0.158914	61.9376	9.82125	5.02e-11	0.0014748	55.752	35.9465	64.4852	80.3683	73.1359	4.74909	5.462	17.1881	9.84441	11.8627
Cndp1	carnosine dipeptidase 1	adipocytes and endothelia	0.169736	61.8031	10.3459	2.69e-19	2.33e-58	55.752	78.8504	58.8427	57.0615	58.5087	4.74909	13.27	9.45346	14.7666	9.49012
Lypd6b	LY6/PLAUR domain containing 6B	mainly adipocytes,few in mesothelium and epithelial	0.177734	44.1215	7.72509	8.29e-10	0.0056532	38.598	41.7443	34.6608	34.5583	71.0463	7.12364	8.584	8.59405	2.4611	11.8627
Adipoq	adiponectin, C1Q and collagen domain containing	adipocytes	0.189183	58825.2	11129.6	1.11e-90	0.0102537	54934	62014.7	64289.3	59730.5	53157.3	12760.8	9439	11388	13026.6	9033.41
Lipf	lipase, gastric	adipocytes	0.202948	1183.69	240.159	2.56e-26	2.63e-11	954.22	1287.12	1310.66	1159.71	1206.74	130.6	288.7	198.523	278.105	304.87
Rspo1	R-spondin 1	Mesothelium	0.209796	57.2233	12.1218	0.0009846	4.64e-45	20.371	12.7552	50.7821	85.1904	117.018	11.8727	7.803	8.59405	8.61386	23.7253
Smoc1	SPARC related modular calcium binding 1	adipocytes	0.231443	4512.82	1044.66	1.43e-85	0.0146947	4229.6	5142.67	4532.5	4589.83	4069.49	1112.47	968.4	1111.21	1196.1	835.13
Ephb6	Eph receptor B6	Mesothelium	0.245026	262.451	64.0241	9.04e-15	0.0002114	224.08	238.87	179.752	244.32	425.233	62.9255	66.33	76.4871	46.761	67.6171
Ncan	neurocan	adipocytes	0.251281	1293.63	325.476	6.81e-111	0.0023402	1281.2	1423.95	1295.35	1278.66	1188.98	296.818	308.2	319.699	307.638	395.026
Serpina3c	serine (or cysteine) peptidase inhibitor, clade A, member 3C	adipocytes	0.259866	6960.62	1808.79	2.66e-100	0.0021248	6045.9	7633.41	7438.37	7175.28	6510.14	1835.52	1738	1962.02	1961.5	1546.89
Ntn3	netrin 3	ubiquitiously	0.290753	37.4123	11.161	9.62e-08	4.63e-05	39.67	39.4252	37.885	45.0062	25.0752	14.2473	7.803	9.45346	15.9972	8.30385
Cdsn	corneodesmosin	adipocytes	0.291851	2054.4	600.302	1.19e-35	9.96e-10	1974.9	2170.71	1806.39	1839.63	2480.35	723.049	501.8	555.176	714.951	506.535
Wnt4	wingless-type MMTV integration site family, member 4	ubiquitiously	0.295613	72.0599	21.3391	0.0361815	1.05e-11	31.092	23.1913	45.1396	112.516	148.361	45.1164	2.341	38.6732	11.075	9.49012
Inhbb	inhibin beta-B	Eithelial and adipoctytes	0.298542	1840.63	549.844	1.63e-64	0.0155015	1662.9	2104.61	1868.46	1942.5	1624.66	497.467	543.9	537.128	655.884	514.839
Cpa2	carboxypeptidase A2, pancreatic	adipocytes	0.301861	203.947	61.7986	2.32e-21	2.77e-89	160.82	222.636	218.444	184.847	232.99	85.4837	56.18	58.4396	59.0665	49.8231
Clu	clusterin	Mesothelium	0.304473	1789.89	545.005	2.73e-08	0.0009292	3169.3	1143.33	1267.13	1075.33	2294.38	490.344	415.9	609.318	611.584	597.878
Enpp2	ectonucleotide pyrophosphatase/phosphodiesterase 2	adipocytes, ASPC and mesothelium	0.308589	13809.4	4261.7	4.84e-86	0.0214483	13114	15088.3	13689.4	13662.6	13492.5	4801.33	4639	3553.64	4318.01	3996.53
Stc2	signal transducer and activator of transcription 4	adipocytes and endothelia	0.309821	262.426	81.5324	4.8e-20	1.4e-35	275.54	298.008	243.432	299.774	195.377	106.855	72.57	81.6435	84.9081	61.6858
Timp4	tissue inhibitor of metalloproteinase 4	adipocytes and endothelia	0.324758	1762.25	572.809	9.42e-17	0.0265907	1528.9	2086.06	1899.89	2040.55	1255.85	750.357	461.2	564.629	660.806	427.055
Dpt	dermatopontin	ASPC and adipocytes	0.340898	29544.1	10073.5	1.51e-111	5.28e-05	27618	30286.7	31018.2	28701.1	30096.5	10216.5	10044	8597.49	10884.2	10625.4
Chrd	chordin	Mesothelium, adipocytes and ASPC	0.347039	185.791	64.7523	7.08e-25	0.0001257	182.27	147.265	200.71	213.78	184.929	68.8618	62.43	67.893	66.4498	58.127
Serpina3m	serine (or cysteine) peptidase inhibitor, clade A, member 3M	adipocytes, but very low expression	0.349633	172.37	60.5882	1.65e-10	1.84e-41	144.74	156.541	189.425	187.258	183.885	36.8055	60.09	50.7049	97.2136	58.127
Bche	butyrylcholinesterase	adipocytes and endothelia	0.350418	5723.29	2005.25	4.05e-35	4.08e-09	5792.8	6740.55	5604.57	5905.46	4573.08	2280.75	1929	2209.53	1998.42	1608.58
Glb1l2	galactosidase, beta 1-like 2	adipocytes	0.355141	10738.1	3813.4	9.05e-35	2.07e-26	10185	11831	11218	10915.6	9541.1	4343.05	3497	4470.63	3871.32	2885
Thpo	thrombopoietin	mainly adipocytes,few in mesothelium and epithelial	0.357922	41.4897	14.868	7.02e-06	2.93e-64	37.525	28.9891	43.5275	51.4357	45.9712	20.1836	10.92	21.4851	11.075	10.6764
Htra3	HtrA serine peptidase 3	adipocytes, ASPC and mesothelium	0.364189	8542.35	3112.25	3.61e-63	7.64e-12	7747.4	9255.65	8453.2	8585.74	8669.74	2804.34	3029	2758.69	3359.41	3609.8
Wnt5a	wingless-type MMTV integration site family, member 5A	adipocytes, ASPC and mesothelium	0.368643	1080.35	397.158	1.42e-42	4.08e-41	1168.6	1225.66	1009.19	1007.82	990.469	350.246	397.2	464.079	418.388	355.879
Angpt1	angiopoietin 1	adipocytes, ASPC and Endothelial	0.369825	551.123	204.091	3.83e-25	7.44e-40	456.74	580.942	616.64	630.087	471.204	242.204	192.7	210.554	168.586	206.41
Ccdc80	coiled-coil domain containing	adipocytes, ASPC and mesothelium	0.378004	31248.8	11812.7	5.39e-42	0.005591	27061	35900.1	32742.4	31029.4	29511.4	10642.7	12469	9953.63	12918.3	13079.8
Pla2g2e	phospholipase A2, group IIE	ubiquitiously	0.379266	125.043	47.8094	2.36e-06	2.63e-32	111.5	140.307	113.655	130.197	129.555	41.5546	45.26	22.3445	49.2221	80.666
Ltbp3	latent transforming growth factor beta binding protein 3	adipocytes, mesothelium and epithelial	0.382567	8602.02	3291.82	1.48e-49	2.59e-27	7200.6	9735.71	8698.25	9136.26	8239.28	3072.66	3112	3123.94	3781.49	3368.99
Endou	endonuclease, polyU-specific	adipocytes	0.384965	338.075	130.191	5.73e-09	0.0025878	233.73	344.391	309.529	326.295	476.428	135.349	127.2	130.63	174.738	83.0385
Htra1	HtrA serine peptidase 1	Mesothelium, adipocytes and ASPC	0.3876	5713.01	2215.59	2.55e-70	1.81e-05	5238.5	6411.23	5949.56	5469.06	5496.69	2099.1	2113	2045.38	2424.19	2396.26
Lbp	Lipopolysaccharide Binding Protein	adipocytes and ASPC	0.410302	8012.29	3287.39	2.42e-44	5.98e-73	7835.3	8820.81	8083.22	7647.04	7675.09	2866.08	2957	3734.97	3750.72	3128.18
Vegfa	vascular endothelial growth factor A	adipocytes, ASPC and macrophage	0.414871	6069.8	2517.31	1.63e-29	5.14e-15	6599.1	6201.35	5661.8	6327.39	5559.37	2645.24	2280	3203.86	2259.29	2198.15
Fgf10	Fibroblast Growth Factor 10	adipocytes and ASPC	0.436592	2032.94	888.116	5.07e-20	3.49e-05	1784.1	2280.86	2286.81	2223.79	1589.14	891.642	922.4	775.184	1043.51	807.846
Nepn	nephrocan	endothelial, but very low expression	0.437893	107.458	46.5877	2.65e-07	0.002895	73.979	122.914	120.104	108.497	111.794	33.2437	58.53	53.2831	35.686	52.1957
Kdr	Kinase Insert Domain Receptor	Mesothelium	0.440587	3762.11	1656.82	5.53e-18	6.41e-11	3851.2	3712.93	3982.77	4000.73	3262.91	1582.63	1553	2239.61	1618.18	1290.66
Abhd15	abhydrolase domain containing 15	ubiquitiously, most in adipocytes	0.467348	1269.15	592.555	1.44e-20	0.0102212	1244.8	1536.42	1198.62	1273.03	1092.86	467.786	605.5	632.522	646.04	610.926
Fgf9	Fibroblast growth factor-9	Mesothelium	0.474302	122.676	58.5734	6.9e-06	2.63e-06	83.628	128.712	135.419	135.019	130.6	39.18	54.62	48.1267	73.8331	77.1072
Prss27	serine protease 27	ubiquitiously, but most in adipocytes	0.48224	41.0858	19.8524	0.005308	0.012346	39.67	33.6274	29.0183	39.3805	63.7327	10.6855	21.85	14.6099	30.7638	21.3528
Sfrp5	secreted frizzled-related sequence protein 5	adipocytes	0.485928	4356.62	2116.52	1.62e-05	7.1e-07	3774	5225	4508.32	4377.66	3898.14	2183.39	2089	3089.56	2206.38	1014.26
Gsn	Gelsolin	ASPC and adipocytes	0.487014	169912	82749.9	1.91e-29	2.74e-11	154664	201938	169060	160051	163845	94358.5	81216	74484.7	86953.2	76737.1
Il17re	interleukin 17 receptor E	Mesothelium and endothelial	0.491328	66.5042	32.6789	0.0005927	8.02e-10	55.752	70.7334	44.3336	84.3867	77.3151	35.6182	25.75	41.2514	40.6082	20.1665
